# LRRK2 mutations block NCOA4 trafficking upon iron overload leading to ferroptotic death

**DOI:** 10.1101/2025.08.25.672135

**Authors:** Andres Goldman, Mai Nguyen, Joel Lanoix, Chongyang Li, Ahmed Fahmy, Yong Zhong Xu, Erwin Schurr, Pierre Thibault, Michel Desjardins, Heidi M. McBride

**Affiliations:** Montreal Neurological Institute, McGill University 3801 University Ave, Montreal, Quebec; Institute for Research in Immunology and Cancer (IRIC), Université de Montréal, Montréal, Québec, Canada; Department of Chemistry, Université de Montréal, Montréal, Québec, Canada; Département de pathologie et biologie cellulaire, Université de Montréal, Montréal, Québec, Canada; Program in Infectious Diseases and Immunity in Global Health, The Research Institute of the McGill University Health Centre; Montreal, QC, Canada and Departments of Human Genetics and Medicine, Faculty of Medicine and Health Science, McGill University, Montreal, Quebec, Canada; Aligning Science Across Parkinson’s (ASAP) Collaborative Research Network, Chevy Chase, MD 20815, USA

## Abstract

Altered iron homeostasis has long been implicated in Parkinson’s Disease (PD), although the mechanisms have not been clear. Given the critical role of PD-related activating mutations in LRRK2 (leucine-rich repeat protein kinase 2) within membrane trafficking pathways we examined the impact of a homozygous mutant LRRK2G2019S on iron homeostasis within the RAW macrophage cell line with high iron capacity. Proteomics analysis revealed a dysregulation of iron-related proteins in steady state with highly elevated levels of ferritin light chain and a reduction of ferritin heavy chain. LRRK2G2019S mutant cells showed efficient ferritinophagy upon iron chelation, but upon iron overload there was a near complete block in the degradation of the ferritinophagy adaptor NCOA4. These conditions lead to an accumulation of phosphorylated Rab8 at the plasma membrane, which is selectively inhibited by LRRK type II kinase inhibitors. Iron overload then leads to increased oxidative stress and ferroptotic cell death. These data implicate LRRK2 as a key regulator of iron homeostasis and point to the need for an increased focus on the mechanisms of iron dysregulation in PD.
