## Supplementary material for "LRRK2 mutations block NCOA4 trafficking upon iron overload leading to ferroptotic death": Key Resource Table

### Sheet: KRT
RESOURCE TYPE	RESOURCE NAME	SOURCE	IDENTIFIER	NEW/REUSE	ADDITIONAL INFORMATION
Dataset	Proteomics	ProteomeXchange Consortium	10.6019/PXD071594	New	Supplementary table 1 and 2
Dataset	Iron quantification	Zenodo	10.5281/zenodo.19374071	New	Raw and cleaned tabular data Fig 1F, SFig1D
Dataset	Aconitase activity	Zenodo	10.5281/zenodo.19374071	New	Tabular data for SFig 1F
Dataset	Imaging quatification	Zenodo	10.5281/zenodo.19374071	New	Tabular data for Fig 1H, 2B, 2C, 2F, S2B, S2D, S2E, 3B, 3D, 3G, 3I, S3E, 4D, 4E,4F, 4I, SFig4C
Dataset	Immunoblots quantification	Zenodo	10.5281/zenodo.19374071	New	Tabular data for Fig 1B, SFig1G, SFig2G, Fig3D, Fig3K, SFig3B, SFig3I, SFig3J
Dataset	raw immunoblots	Zenodo	10.5281/zenodo.19460245	New	Fig 1B, SFig1G, SFig2G, Fig3D, Fig3K, SFig3B, SFig3I, SFig3J
Dataset	Growth curve	Zenodo	10.5281/zenodo.19374071	New	Tabular data for SFig 4D
Dataset	Flow cytometry	Zenodo	10.5281/zenodo.19374071	New	Tabular data for Fig 4C, 4D
Dataset	microscopy images	Bioimage Archive	10.6019/S-BIAD3193	New	Fig 1g, S1c, 2a, 2d, S2a,c,h, 3a,f,h, S3d,f,g, 4e,g,h, S4b
Software/code	PEAKS	https://www.bioinfor.com/peaks-xpro/	RRID:SCR_022841	Reuse
Software/code	CHOP CHOP	(https://chopchop.cbu.uib.no		Reuse
Software/code	Fiji	http://fiji.sc	RRID:SCR_002285	Reuse
Software/code	GraphPad Prism	http://www.graphpad.com/	RRID:SCR_002798	Reuse	version 8.4.3
Protocol	Cell culture	protocols.io	10.17504/protocols.io.x54v9q4b4l3e/v1	New
Protocol	Proteomics	protocols.io	10.17504/protocols.io.x54v9q4b4l3e/v1	New
Protocol	Cell lysates, PAGE and immunoblotting	protocols.io	10.17504/protocols.io.x54v9q4b4l3e/v1	New
Protocol	Iron quantification	protocols.io	10.17504/protocols.io.x54v9q4b4l3e/v1	New
Protocol	Aconitase activity assay	protocols.io	10.17504/protocols.io.x54v9q4b4l3e/v1	New
Protocol	Generation of CRIPSR KI/KO and stable cell lines	protocols.io	10.17504/protocols.io.x54v9q4b4l3e/v1	New
Protocol	HEK293 stable cell lines	protocols.io	10.17504/protocols.io.x54v9q4b4l3e/v1	New
Protocol	Immunofluorescence and live imaging conditions	protocols.io	10.17504/protocols.io.x54v9q4b4l3e/v1	New
Protocol	Biochemical fractionation of Triton X-100 soluble and insoluble fractions	protocols.io	10.17504/protocols.io.x54v9q4b4l3e/v1	New
Protocol	Image quantification	protocols.io	10.17504/protocols.io.x54v9q4b4l3e/v1	New
Protocol	Growth curve	protocols.io	10.17504/protocols.io.x54v9q4b4l3e/v1	New
Antibody	Ferritin light chain	Proteintech	Cat# 10727-1-AP, RRID:AB_2278673	Reuse	Dilution 1:1000
Antibody	FTH1	Cell Signalling Technology	Cat# 4393, RRID:AB_11217441	Reuse	Clone D1D4
Antibody	LRRK2	Abcam	Cat# ab133474, RRID:AB_2713963	Reuse	MJFF2 (c41-2)
Antibody	GAPDH	Santa Cruz Biotechnology	Cat# sc-25778, RRID:AB_10167668	Reuse
Antibody	IRP2	Proteintech	Cat# 29976-1-AP, RRID:AB_3086201	Reuse	Synonyms: Iron-responsive element-binding protein 2, IREB2
Antibody	p-LRRK2(phospho S1292)	Abcam	Cat# ab203181, RRID:AB_2921223	Reuse	[MJFR-19-7-8]
Antibody	NCOA4	Bethyl	Cat# A302-271A, RRID:AB_1850158	Reuse	Synonym: ARA70
Antibody	TOMM40	Proteintech	Cat# 18409-1-AP, RRID:AB_2303725	Reuse
Antibody	Ferroportin	Alomone Labs	Cat# AIT-001, RRID:AB_2340981	Reuse
Antibody	p-Rab8A (phospho T72)	Abcam	Cat# ab230260, RRID:AB_2814988	Reuse	[MJF-R20] Dilution 1:250
Antibody	Rab8	Cell Signaling Technology	Cat# 6975, RRID:AB_10827742	Reuse	Dilution 1:250
Antibody	Akt	Cell Signaling Technology	Cat# 9272, RRID:AB_329827	Reuse
Antibody	p-Akt (Ser473)	Cell Signaling Technology	Cat# 4060, RRID:AB_2315049	Reuse	(D9E)
Antibody	HMOX1	Proteintech	Cat#10701-1-AP, RRID:AB_2122782	Reuse
Antibody	MAOA	Proteintech	Cat#10539-1-AP, RRID:AB_2137251	Reuse
Antibody	Igf2bp3	Proteintech	Cat#10539-1-AP, RRID:AB_2137251	Reuse
Antibody	TfR	Thermo Fisher Scientific	Cat# 13-6800, RRID:AB_2533029	Reuse	Clone H68.4
Antibody	HERC2	BD Biosciences	Cat# 612366, RRID:AB_399728	Reuse	Clone 17
Antibody	FBXL5	Santa Cruz Biotechnology	Cat# sc-390102	Reuse	Clone G-11
Antibody	DMT1	Santa Cruz Biotechnology	Cat# sc-166884, RRID:AB_10610255	Reuse	Clone G-5, synonyms: NRAMP2, SLC11A2
Antibody	alpha tubulin	Santa Cruz	Cat#sc-23948, RRID:AB_628410	Reuse
Antibody	beta actin	Santa Cruz Biotechnology	Cat# sc-8432, RRID:AB_626630	Reuse	C-2
Antibody	PCNA	Thermo Fisher Scientific	Cat# 13-3900, RRID:AB_2533016	Reuse
Antibody	Vinculin	Sigma-Aldrich	Cat# V4505, RRID:AB_477617	Reuse
Antibody	Lamp1	Abcam	Cat# ab208943, RRID:AB_2923327	Reuse	EPR21026
Antibody	Lamp1	DSHB	Cat# 1D4B, RRID: AB_528127	Reuse	Host specie: rat
Antibody	HA	Sigma-Aldrich	Cat# H9658, RRID:AB_260092	Reuse
Antibody	NRF2	Cell Signaling Technology	Cat# 12721S, RRID:AB_2715528	Reuse
Antibody	Sheep anti-mouse HRP	Cytiva	Cat# NA931, RRID:AB_772210	Reuse
Antibody	Donkey anti-rabbit HRP	Cytiva	Cat# NA934, RRID:AB_772206	Reuse
Antibody	rabbit-AF 488	Thermo Fisher Scientific	Cat# A-11070, RRID:AB_2534114	Reuse
Antibody	rabbit-AF 647	Thermo Fisher Scientific	Cat# A-21244, RRID:AB_2535812	Reuse
Antibody	rat-AF 488	Thermo Fisher Scientific	Cat# A-11006, RRID:AB_2534074	Reuse
Antibody	rat-AF 647	Thermo Fisher Scientific	Cat# A-21247, RRID:AB_141778	Reuse
Antibody	mouse-AF 488	Thermo Fisher Scientific	Cat# A-11029, RRID:AB_2534088	Reuse
Chemical, peptide, or recombinant protein	DAPI	Invitrogen	D1306	Reuse
Chemical, peptide, or recombinant protein	Mounting media	Dako	S302380-2	Reuse
Chemical, peptide, or recombinant protein	Bafilomycin A1	Millipore-Sigma	B1793	Reuse
Chemical, peptide, or recombinant protein	Ammonium iron (II) sulfate hexahydrate FAS	Millipore-Sigma	9719	Reuse
Chemical, peptide, or recombinant protein	Deferroxamine mesylate salt	Millipore-Sigma	D9533	Reuse
Chemical, peptide, or recombinant protein	LLOME	Millipore-Sigma	L7393	Reuse
Chemical, peptide, or recombinant protein	MLi-2	Abcam	ab254528	Reuse
Chemical, peptide, or recombinant protein	Rebastinib	MedChemExpress	HY-13024	Reuse
Chemical, peptide, or recombinant protein	Rn277	Samara Reck-Peterson lab	https://reckpetersonlab.org/	New
Chemical, peptide, or recombinant protein	Rn341	Samara Reck-Peterson lab	https://reckpetersonlab.org/	New
Chemical, peptide, or recombinant protein	TCEP [Tris(2-carboxyethyl) phosphine hydrochloride	Thermo Fisher Scientific	T2556	Reuse
Chemical, peptide, or recombinant protein	Chloroacetamide	Sigma-Aldrich	C0267 C0267 C0267	Reuse
Chemical, peptide, or recombinant protein	FerroOrange	Dojindo	F374	Reuse
Chemical, peptide, or recombinant protein	LysoTracker Green	Thermo Fisher Scientific	L7526	Reuse
Chemical, peptide, or recombinant protein	LysoTrackerRed	Thermo Fisher Scientific	L7528	Reuse
Chemical, peptide, or recombinant protein	LysoTracker far red	Thermo Fisher Scientific	L12492	Reuse
Chemical, peptide, or recombinant protein	BSADQ red	Thermo Fisher Scientific	D12051	Reuse
Chemical, peptide, or recombinant protein	BodipyTM 581/591 C11	Thermo Fisher Scientific	D3861	Reuse
Chemical, peptide, or recombinant protein	SYTOX Green	Thermo Fisher Scientific	S34860	Reuse
Critical commercial assay	Bio-Rad Protein Assay	BioRad	5000006	Reuse
Critical commercial assay	Colorimetric Iron assay kit	Abcam	ab83366	Reuse
Critical commercial assay	colorimetric Aconitase activity assay kit	Abcam	ab83459	Reuse
Critical commercial assay	TrueDesign Genome editor	Thermo Scientific	https://www.thermofisher.com/ca/en/home/life-science/genome-editing/invitrogen-truedesign-genome-editor.html	Reuse
Critical commercial assay	Neon transfection system	Thermo Scientific	MPK5000	Reuse
Critical commercial assay	AmpliTaq Gold 360 master mix	Thermo Fisher	4398881	Reuse
Critical commercial assay	Lipofectamine RNAi max transfection reagent	Invitrogen	13778150	Reuse
Critical commercial assay	Gateway system	Thermo Fisher	11791019	Reuse
Critical commercial assay	jetPrime transfection reagent	Polyplus	101000027	Reuse
Critical commercial assay	Lenti-X packaging	Takara	631275	Reuse
Critical commercial assay	Imaging plates	Cellvis	D35C4-20-1.5-N	Reuse
Critical commercial assay	Western-Lightning PLUS-ECL	Revvity	NEL105001EA	Reuse
Experimental model: Cell line	RAW264.7 WT	ATCC	Cat# TIB-71, RRID:CVCL_0493	Reuse
Experimental model: Cell line	RAW264.7 LRRK2-G2019S	kindly provided by Erwin Schurr	RRID: CVCL_F1ZX	New
Experimental model: Cell line	RAW264.7 LRRK2-KO	McBride lab	RRID: CVCL_F1ZZ	New
Experimental model: Cell line	HEK293 phoenix cells	ATCC	Cat# CRL-3213, RRID:CVCL_H716	Reuse
Experimental model: Cell line	RAW264.7 mCherry-FTL	McBride lab	RRID:CVCL_F2A0	New
Experimental model: Cell line	RAW264.7 mCherry-NCOA4	McBride lab	RRID:CVCL_F2A2	New
Experimental model: Cell line	RAW264.7 TMEM192-HA	McBride lab	RRID:CVCL_F2A4	New
Recombinant DNA	p7127 pHAGE-P-CMVt-N-HA-GAW-FTL	Addgene	RRID:Addgene_100153	Reuse
Recombinant DNA	mCherry2-C1	Addgene	RRID:Addgene_54563	Reuse
Recombinant DNA	pBABEpuro-gateway	Addgene	RRID:Addgene_51070	Reuse
Recombinant DNA	pLJC5-Tmem192-3xHA	Addgene	RRID:Addgene_102930	Reuse
Recombinant DNA	pBABE-puro-mCHerrry-FTL	McBride lab		New
Recombinant DNA	pBABE-puro-mCHerrry-NCOA4	McBride lab		New
Recombinant DNA	NCOA4 ((DNASU HsCD00043681)	https://dnasu.org/DNASU/Home.do	pDONR221	Reuse
Recombinant DNA	pLJC5-Tmem192-3xHA	Addgene	RRID:Addgene_102930	Reuse
Recombinant RNA (gRNA)	LRRK2 G2019S	Thermo Fisher		New	5'- G*T*A*AACTTGTTCTCCTACCTGGGGTGC CCTCTGATGTCTTTATTCCCATCCTGCAGCAGTACTGTGCGATCGAGTAGTCCGCAATCTTCGCAATGATGGCAGCATTGGGATACAGGGTAAAAAGCAGCACATTGTGGGGCTTCAGGTCACGGTAAATAATCATGGCTGAGTGG*A*G*A-3'
Recombinant RNA (gRNA)	LRRK2 KO	Synthego		New	exon1 GTGTTCACCTACTCGGACCGCGG and sgRNA exon 7 TGTCCGGTGCTACAATCTTGTGG
Other: Instrument	Orbitrap Exploris 480 Mass Spectrometer	Thermo Scientific	RRID:SCR_022215	Reuse
Other: Instrument	Olympus IX83 Fluorescence microscope	https://www.olympus-lifescience.com/en/microscopes/inverted/ix83/	RRID:SCR_020344	Reuse
Other: Instrument	Yokogawa CSU-22 Spinning Disk Confocal Microscope	https://www.yokogawa.com/solutions/products-platforms/life-science/spinning-disk-confocal/csu22/	RRID:SCR_020907	Reuse
Other: Instrument	Andor iXon Ultra EMCCD camera	https://andor.oxinst.com/products/ixon-emccd-cameras-for-life-science	RRID:SCR_023166	Reuse
Other: Instrument	Attune Nxt Flow Cytometer	Thermo Fisher	RRID:SCR_019590	Reuse
